# Meta-omic profiling reveals ubiquity of genes encoding for the high value nitrogen rich biopolymer cyanophycin in activated sludge microbiomes

**DOI:** 10.1101/2023.08.22.553871

**Authors:** McKenna Farmer, Rashmi Raj, Will Tarpeh, Keith Tyo, George Wells

## Abstract

Recovering nitrogen (N) from municipal wastewater is a promising approach to prevent nutrient pollution, reduce energy use, and transition towards a circular N bioeconomy, but remains a technologically challenging endeavor. Existing N recovery techniques are optimized for high-strength, low-volume wastewater. Therefore, developing methods to concentrate dilute N from mainstream wastewater will bridge the gap between existing technologies and practical implementation. The N-rich biopolymer cyanophycin is a promising candidate for N bioconcentration and recovery due to its solubility characteristics and potential for high levels of accumulation in a limited number of bacterial isolates. However, the cyanophycin synthesis pathway is poorly explored in natural and engineered microbiomes. In this study, we analyzed over 3700 publicly available metagenome assembled genomes (MAGs) and found that the cyanophycin synthesis gene *cphA* was ubiquitous across common activated sludge bacteria. Surprisingly, we found that *cphA* was present in all analyzed genomes of the common phosphorus accumulating organisms (PAO) *Ca*. ‘Accumulibacter’ and *Tetrasphaera*, suggesting potential for simultaneous N and P bioconcentration in the same organisms. Using metatranscriptomic data, we also confirmed the expression of *cphA* in lab-scale bioreactors enriched with PAO. Our findings suggest that cyanophycin synthesis is a ubiquitous metabolic pathway in activated sludge microbiomes and therefore may have potential for integration in existing biological nutrient removal and recovery processes. We anticipate this work to be a starting point for future evaluations of combined N and P bioaccumulation, with the ultimate goal of advancing widespread adoption of nutrient recovery from municipal wastewater.
