## Supplemental Table S1 for "Meta-omic profiling reveals ubiquity of genes encoding for the high value nitrogen rich biopolymer cyanophycin in activated sludge microbiomes"

assembly_id	genus	species	organism	group	cpha
GCF_002937035	paracoccus	denitrificans	Paracoccus denitrificans	DENIT	FALSE
GCF_000531125	candidatus	contendobacter	Candidatus Contendobacter odensis Run_B_J11	GAO	FALSE
GCF_001046875	tetrasphaera	jenkinsii	Tetrasphaera jenkinsii Ben 74	PAO	TRUE
GCF_019704535	pseudomonas	stutzeri	Pseudomonas stutzeri	DENIT	FALSE
GCF_000310185	thauera	aminoaromatica	Thauera aminoaromatica S2	DENIT	FALSE
GCA_017592745	candidatus	accumulibacter	Candidatus Accumulibacter sp.	PAO	TRUE
GCF_009833085	nitrosomonas	oligotropha	Nitrosomonas oligotropha	AOB	TRUE
GCF_000009145	nitrosomonas	europaea	Nitrosomonas europaea ATCC 19718	AOB	TRUE
GCA_017592785	candidatus	accumulibacter	Candidatus Accumulibacter sp.	PAO	TRUE
GCF_000014765	nitrosomonas	eutropha	Nitrosomonas eutropha C91	AOB	TRUE
GCF_900110145	nitrosomonas	marina	Nitrosomonas marina	AOB	FALSE
GCA_009467855	candidatus	accumulibacter	Candidatus Accumulibacter phosphatis	PAO	TRUE
GCF_001455205	nitrosomonas	ureae	Nitrosomonas ureae	AOB	TRUE
GCF_001046855	tetrasphaera	japonica	Tetrasphaera japonica T1-X7	PAO	TRUE
GCF_001696715	thauera	phenolivorans	Thauera phenolivorans	DENIT	FALSE
GCA_017592725	candidatus	accumulibacter	Candidatus Accumulibacter sp.	PAO	TRUE
GCF_905221025	candidatus	nitrotoga	Candidatus Nitrotoga fabula	NOB	FALSE
GCF_001458735	candidatus	nitrospira	Candidatus Nitrospira nitrosa	NOB	FALSE
GCF_900143275	nitrosomonas	cryotolerans	Nitrosomonas cryotolerans ATCC 49181	AOB	FALSE
GCF_000024725	nitrosococcus	halophilus	Nitrosococcus halophilus Nc 4	AOB	FALSE
GCF_001051235	candidatus	competibacter	Candidatus Competibacter denitrificans Run_A_D11	GAO	FALSE
GCF_900089955	candidatus	accumulibacter	Candidatus Accumulibacter aalborgensis	PAO	TRUE
GCF_002245655	thauera	propionica	Thauera propionica	DENIT	FALSE
GCF_000355765	nitrosospira	lacus	Nitrosospira lacus	AOB	TRUE
GCF_900107165	nitrosomonas	halophila	Nitrosomonas halophila	AOB	FALSE
GCF_001007935	nitrosomonas	communis	Nitrosomonas communis	AOB	TRUE
GCF_900114795	nitrosomonas	nitrosa	Nitrosomonas nitrosa	AOB	TRUE
GCF_001551835	dechloromonas	denitrificans	Dechloromonas denitrificans	DENIT	TRUE
GCF_005889575	candidatus	accumulibacter	Candidatus Accumulibacter phosphatis	PAO	TRUE
GCF_001458775	candidatus	nitrospira	Candidatus Nitrospira nitrificans	NOB	FALSE
GCA_016709495	candidatus	dechloromonas	Candidatus Dechloromonas phosphorivorans	PAO	FALSE
GCA_900089945	candidatus	propionivibrio	Candidatus Propionivibrio aalborgensis	GAO	TRUE
GCF_900103035	nitrosomonas	mobilis	Nitrosomonas mobilis	AOB	TRUE
GCF_000143145	hyphomicrobium	denitrificans	Hyphomicrobium denitrificans ATCC 51888	DENIT	FALSE
GCF_004421105	nitrosococcus	wardiae	Nitrosococcus wardiae	AOB	FALSE
GCA_016714975	candidatus	dechloromonas	Candidatus Dechloromonas phosphorivorans	PAO	TRUE
GCF_009184895	tetrasphaera	sp.	Tetrasphaera sp. F2B08	PAO	TRUE
GCF_001050535	tetrasphaera	australiensis	Tetrasphaera australiensis Ben110	PAO	TRUE
GCF_009469765	dechloromonas	hortensis	Dechloromonas hortensis	DENIT	TRUE
GCF_003030465	thauera	aromatica	Thauera aromatica K172	DENIT	FALSE
GCF_000143085	nitrosococcus	watsonii	Nitrosococcus watsonii C-113	AOB	FALSE
GCF_900403705	nitrospira	lenta	Nitrospira lenta	NOB	FALSE
GCF_001273775	nitrospira	moscoviensis	Nitrospira moscoviensis	NOB	FALSE
GCF_000519045	dechloromonas	agitata	Dechloromonas agitata is5	DENIT	TRUE
GCF_900169565	nitrospira	japonica	Nitrospira japonica	NOB	FALSE
GCF_002028545	nitrobacter	vulgaris	Nitrobacter vulgaris	NOB	FALSE
GCF_003345255	thauera	hydrothermalis	Thauera hydrothermalis	DENIT	TRUE
GCF_006742785	nitrosomonas	stercoris	Nitrosomonas stercoris	AOB	FALSE
GCF_017368815	comamonas	denitrificans	Comamonas denitrificans	DENIT	TRUE
GCF_014672695	defluviicoccus	vanus	Defluviicoccus vanus	GAO	FALSE
GCF_001051995	thauera	humireducens	Thauera humireducens	DENIT	FALSE
GCA_017592775	candidatus	accumulibacter	Candidatus Accumulibacter sp.	PAO	TRUE
GCA_013414705	defluviicoccus	sp.	Defluviicoccus sp.	GAO	FALSE
GCA_016709335	candidatus	propionivibrio	Candidatus Propionivibrio dominans	GAO	TRUE
GCF_000013885	nitrobacter	hamburgensis	Nitrobacter hamburgensis X14	NOB	FALSE
GCF_000619905	nitrosospira	briensis	Nitrosospira briensis C-128	AOB	TRUE
GCA_016721185	candidatus	dechloromonas	Candidatus Dechloromonas phosphorivorans	PAO	TRUE
GCA_016722705	candidatus	dechloromonas	Candidatus Dechloromonas phosphoritropha	PAO	TRUE
GCF_009707485	tetrasphaera	sp.	Tetrasphaera sp. HKS02	PAO	TRUE
GCF_000012725	nitrobacter	winogradskyi	Nitrobacter winogradskyi Nb-255	NOB	FALSE
GCA_009467885	candidatus	accumulibacter	Candidatus Accumulibacter phosphatis	PAO	TRUE
GCF_000443165	thauera	terpenica	Thauera terpenica 58Eu	DENIT	FALSE
GCF_001458695	candidatus	nitrospira	Candidatus Nitrospira inopinata	NOB	FALSE
GCF_003046585	nitrosomonas	aestuarii	Nitrosomonas aestuarii	AOB	FALSE
GCF_000196355	nitrosospira	multiformis	Nitrosospira multiformis ATCC 25196	AOB	TRUE
GCF_000621305	thauera	linaloolentis	Thauera linaloolentis 47Lol = DSM 12138	DENIT	FALSE
GCF_905220995	nitrospira	defluvii	Nitrospira defluvii	NOB	FALSE
GCF_012939995	candidatus	competibacter	Candidatus Competibacter phosphatis	GAO	FALSE
